# Structure and dynamics of the autoantigen GAD65 in complex with the human autoimmune polyendocrine syndrome type 2-associated autoantibody b96.11

**DOI:** 10.1101/2024.03.18.585568

**Authors:** Susanne H. D. Ständer, Cyril F. Reboul, Sarah N. Le, Daniel E. Williams, Peter G. Chandler, Mauricio G. S. Costa, David E. Hoke, John D. T. Jimma, James Fodor, Gustavo Fenalti, Stuart I. Mannering, Benjamin T. Porebski, Peter Schofield, Daniel Christ, Malcolm Buckle, Sheena McGowan, Dominika Elmlund, Kasper D. Rand, Ashley M. Buckle

**Author notes:** To whom correspondence should be addressed: **Kasper D. Rand,** Protein Analysis Group, Department of Pharmacy, University of Copenhagen. Copenhagen, Denmark., **Ashley M. Buckle,** The Department of Biochemistry and Molecular Biology, Faculty of Medicine, Monash University, Clayton, Victoria 3800 Australia. National Institutes of Health, National Cancer Institute—Frederick Campus. 1050 Boyles St, Fredrick MD 21702, United States of America. The Centre for Brain, Mind and Markets, The University of Melbourne, Victoria 3010, Australia (James Fodor). Medical Research Council Laboratory of Molecular Evolution, Francis Crick Avenue, Cambridge UK. Replay, 5555 Oberlin Drive, Suite 120, San Diego, CA 92121, United States of America. These authors contributed equally (Susanne H. D. Ständer, Cyril F. Reboul, Sarah N. Le).

## Abstract

The enzyme glutamate decarboxylase (GAD) produces the neurotransmitter GABA, using pyridoxal-5’-phosphate. GAD exists as two isoforms, GAD65 and GAD67. Only GAD65 acts as a major autoantigen, with its autoantibodies frequently found in type 1 diabetes and other autoimmune diseases. Here we characterize the structure and dynamics of GAD65 and its interaction with the autoimmune polyendocrine syndrome type 2-associated autoantibody b96.11. Combining hydrogen-deuterium exchange mass spectrometry (HDX), X-ray crystallography, cryo-electron microscopy and computational approaches, we dissect the conformational dynamics of the inactive *apo-* and the active *holo-*forms of GAD65, as well as the structure of the GAD65-autoantibody complex. HDX reveals the time-resolved, local dynamics that accompany autoinactivation, with the catalytic loop playing a key role in promoting collective dynamics at the interface between CTD and PLP domains. In the GAD65-b96.11 complex, heavy chain CDRs dominate the interaction, with the relatively long CDRH3 at the interface centre and uniquely bridging the GAD65 dimer via extensive electrostatic interactions with the _260_PEVKEK_265_ motif. The autoantibody bridges structural elements on GAD65 that contribute to conformational change in GAD65, thus connecting the unique and intrinsic conformational flexibility that governs the autoinactivation mechanism of the enzyme to its autoantigenicity. The intrinsic dynamics, rather than sequence differences within epitopes, appear to be responsible for the contrasting autoantigenicities of GAD65 and GAD67. Our data thus reveal insights into the structural and dynamic differences between GAD65 and GAD67 that dictate their contrasting autoantibody reactivities, provide a new structural rationalisation for the nature of the autoimmune response to GAD65, and may have broader implications for antigenicity in general.
