## Supplementary material for "Structure and dynamics of the autoantigen GAD65 in complex with the human autoimmune polyendocrine syndrome type 2-associated autoantibody b96.11": Table S2

### Sheet: HDX Data Table (Table SY)
			Peptide mass (Da)	RT (min)	Uptake - apoGAD65 (D)					Uptake - holoGAD65 (D)					Uptake - apoGAD65 + Fab b96.11 (D)					Uptake - holoGAD65 + Fab b96.11 (D)					Uptake - Control Sample (D)	Uptake (SD) - apoGAD65					Uptake (SD) - holoGAD65					Uptake (SD) - apoGAD65 + Fab b96.11					Uptake (SD) - holoGAD65 + Fab b96.11					Uptake (SD) - Control Sample
Start	End	Sequence			0.25 min	1 min	10 min	60 min	360 min	0.25 min	1 min	10 min	60 min	360 min	0.25 min	1 min	10 min	60 min	360 min	0.25 min	1 min	10 min	60 min	360 min	MX	0.25 min	1 min	10 min	60 min	360 min	0.25 min	1 min	10 min	60 min	360 min	0.25 min	1 min	10 min	60 min	360 min	0.25 min	1 min	10 min	60 min	360 min	MX
83	92	MKVDVNYAFL	1199.61	7.43718	4.73204	5.27975	5.80633	5.86128	5.85513	4.15994	4.7297	5.52273	5.71544	5.65457	4.68534	5.18429	5.64206	5.66176	5.63411	4.24014	4.7999	5.38191	5.5924	5.61944	5.85216	0.056369	0.054703	0.063342	0.055975	0.052103	0.05365	0.053777	0.066668	0.063428	0.053014	0.056664	0.063195	0.067812	0.057274	0.057871	0.051257	0.051735	0.053483	0.057928	0.057722	0.062339
90	108	AFLHATDLLPACDGERPTL	2040.02	6.9182	5.05035	6.18295	7.9374	8.55047	8.69396	3.72653	4.11741	5.23592	5.83073	6.92695	4.72497	5.89083	7.33736	7.79633	7.8974	4.02599	4.71287	5.80002	6.13924	7.13003	8.7948	0.327658	0.370013	0.362422	0.393019	0.353987	0.326002	0.324554	0.331284	0.344107	0.343827	0.032725	0.090196	0.135777	0.179881	0.075815	0.323415	0.332507	0.354015	0.336927	0.333575	0.037696
90	110	AFLHATDLLPACDGERPTLAF	2258.13	7.54403	4.67758	6.16377	8.62326	9.57755	9.74337	3.47105	3.8773	5.07186	5.6145	6.91638	4.84563	6.18547	8.48433	8.8694	8.92622	3.89782	4.35026	5.41222	6.05037	7.43895	9.76273	0.106298	0.063135	0.08178	0.194048	0.062152	0.056051	0.067674	0.064229	0.071569	0.055445	0.067445	0.088215	0.105731	0.096184	0.080268	0.07672	0.089803	0.078882	0.082741	0.103196	0.129134
93	110	HATDLLPACDGERPTLAF	1926.94	6.87294	4.00715	5.09967	7.1145	7.86109	8.12478	2.84772	3.06148	3.97136	4.38873	5.53514	4.18571	5.17659	6.74414	7.32502	7.51849	3.20197	3.44431	4.16401	4.43901	5.67998	8.19726	0.037094	0.07433	0.139062	0.047617	0.109045	0.080782	0.107931	0.056539	0.037568	0.080273	0.138695	0.157642	0.048168	0.035292	0.044152	0.060478	0.063656	0.044217	0.043129	0.095749	0.250645
109	115	AFLQDVM	823.402	7.74756	0.10146	0.142355	0.295579	0.740466	1.45772	0.080352	0.144953	0.156483	0.171842	0.210212	0.117491	0.151129	0.375731	0.934418	1.82129	0.113893	0.134889	0.244684	0.36291	0.527742	3.72368	0.004796	0.011754	0.049297	0.009476	0.029342	0.004015	0.038371	0.021149	0.031343	0.031007	0.006265	0.010213	0.037373	0.026005	0.007958	0.024459	0.019878	0.029745	0.017144	0.008609	0.029461
111	118	LQDVMNIL	945.507	8.15636	0.13953	0.182164	0.268493	0.513728	1.18475	0.087553	0.120702	0.194034	0.183732	0.225817	0.125787	0.188288	0.312348	0.584706	1.35831	0.143437	0.195649	0.224149	0.338731	0.470066	4.30289	0.015956	0.025067	0.027307	0.066959	0.008528	0.002489	0.032868	0.048125	0.034923	0.01296	0.013611	0.023816	0.023577	0.013017	0.02196	0.015392	0.027213	0.030694	0.012231	0.024312	0.01355
119	141	LQYVVKSFDRSTKVIDFHYPNEL	2798.45	6.31946	9.17469	9.61828	10.3016	10.8713	11.4903	3.46713	4.27601	5.68932	6.51533	7.51163	7.83019	8.61574	9.36366	10.1721	10.8363	4.69203	5.4999	6.51025	7.30285	8.35801	11.6235	0.118216	0.104133	0.061325	0.265766	0.091963	0.050118	0.069056	0.091637	0.065317	0.058954	0.048616	0.220991	0.04831	0.140417	0.062561	0.066625	0.145077	0.063463	0.057113	0.073962	0.049377
121	141	YVVKSFDRSTKVIDFHYPNEL	2557.31	6.08652	8.53531	9.19673	9.64681	9.98984	10.2902	3.27876	4.08917	5.56417	6.34064	7.23309	7.48585	8.25192	8.8721	9.28147	9.58553	4.31938	5.272	6.15149	6.91415	7.67404	10.2833	0.081691	0.112177	0.08373	0.10216	0.076459	0.069745	0.062777	0.062136	0.059903	0.077268	0.081288	0.083683	0.101759	0.091978	0.082205	0.098627	0.139041	0.079618	0.091729	0.097545	0.05561
122	141	VVKSFDRSTKVIDFHYPNEL	2394.25	5.91789	8.67764	8.88071	9.27796	9.36544	9.43385	3.21831	4.17606	5.3886	6.15213	6.99984	7.90939	8.1865	8.54654	8.65946	8.73853	4.24331	5.06867	6.00399	6.62526	7.39575	9.44773	0.071805	0.056073	0.057337	0.058742	0.042524	0.116078	0.135893	0.068123	0.066796	0.034413	0.072292	0.086976	0.115287	0.059876	0.047859	0.138952	0.059645	0.05178	0.055847	0.060243	0.05402
134	144	DFHYPNELLQE	1404.64	6.4365	4.11694	4.6628	5.39097	5.78294	5.8361	1.57441	1.92733	3.08169	3.84668	4.26346	3.3087	4.04246	4.88102	5.28626	5.36407	2.02583	2.52876	3.55687	4.22893	4.52295	5.85027	0.066215	0.066446	0.067425	0.082594	0.066274	0.076852	0.094169	0.072832	0.070419	0.077073	0.080973	0.072227	0.071234	0.072113	0.073074	0.094789	0.075276	0.090999	0.079059	0.079502	0.065591
142	149	LQEYNWEL	1094.52	8.13874	3.18237	3.76012	4.33393	4.4041	4.39398	1.73516	2.40079	3.90498	4.17912	4.1728	2.97764	3.47764	4.05731	4.06446	4.12582	2.14675	2.86218	3.87296	4.14649	4.17478	4.46422	0.089931	0.063786	0.073754	0.092998	0.115715	0.089449	0.086003	0.081504	0.128498	0.112185	0.062386	0.106724	0.127898	0.109535	0.094423	0.104608	0.03374	0.095622	0.039691	0.054931	0.040474
142	156	LQEYNWELADQPQNL	1860.88	7.35623	5.99313	7.22032	8.1334	8.39613	8.39621	4.32951	5.55948	7.38264	7.55352	7.83625	5.77155	6.93408	7.7906	7.8653	7.83727	5.022	6.01126	7.31936	7.4779	7.72827	8.53297	0.008499	0.020393	0.007995	0.01778	0.014527	0.009631	0.033895	0.008526	0.021825	0.029684	0.026405	0.013784	0.010927	0.009235	0.014024	0.045792	0.022178	0.013786	0.013725	0.015205	0.03385
157	182	EEILMHCQTTLKYAIKTGHPRYFNQL	3134.59	6.47388	6.51739	7.86964	10.0761	12.4419	14.429	1.75753	1.81598	2.20252	2.79862	4.13787	5.50324	7.07396	9.53436	12.0126	13.5018	2.69654	2.89916	3.10329	3.3267	4.40791	14.6063	0.053369	0.056994	0.079084	0.084178	0.042179	0.073531	0.073019	0.070614	0.066235	0.083125	0.094479	0.094605	0.079409	0.113045	0.099786	0.073377	0.051096	0.035481	0.040635	0.054367	0.085605
168	182	KYAIKTGHPRYFNQL	1835.99	5.20421	5.75107	6.25321	6.87978	7.0443	7.04481	1.42912	1.45534	1.91859	2.23044	2.92476	5.15107	5.67212	6.04893	6.04427	5.99957	2.24397	2.33744	2.81096	3.05618	3.66486	7.17811	0.032123	0.017336	0.051969	0.034238	0.027617	0.044889	0.016569	0.050345	0.010223	0.0369	0.029508	0.046117	0.027825	0.02909	0.023116	0.025183	0.021892	0.0353	0.035687	0.023299	0.050049
189	204	VGLAADWLTSTANTNM	1664.79	7.94678	2.65029	3.01319	3.53979	4.49448	5.25172	0.745779	0.819225	1.19631	1.71212	2.30918	2.36532	2.77051	3.22647	4.12649	4.98199	1.15809	1.45636	1.91687	2.46855	2.90426	9.51445	0.011257	0.02104	0.03202	0.041229	0.017199	0.034477	0.05795	0.037292	0.03744	0.020601	0.026024	0.004131	0.027869	0.009893	0.012148	0.008354	0.016151	0.042757	0.042023	0.047056	0.032873
191	204	LAADWLTSTANTNM	1508.7	7.38652	2.11805	2.52248	3.0278	3.72173	4.28655	0.558488	0.725095	0.873818	1.34471	1.97562	1.91289	2.14976	2.71772	3.48653	4.28149	1.10201	1.39439	1.74944	2.07405	2.71603	7.44207	0.039954	0.00918	0.007059	0.007812	0.008945	0.019744	0.035713	0.001736	0.015505	0.009383	0.020001	0.014287	0.00923	0.022611	0.021387	0.006816	0.016968	0.010781	0.011512	0.01248	0.010956
191	206	LAADWLTSTANTNMFT	1756.82	8.28432	3.98946	4.45722	5.05644	6.04526	6.70624	0.955599	1.2629	2.39357	3.13918	3.85884	3.57989	3.93441	4.72636	5.66045	6.28373	1.5382	1.80227	2.95253	3.77009	4.40724	9.57535	0.006794	0.011484	0.030572	0.021534	0.008271	0.015715	0.025751	0.040607	0.039628	0.034213	0.013202	0.022838	0.017924	0.013605	0.00844	0.011449	0.041277	0.006309	0.005273	0.011222	0.030719
205	213	FTYEIAPVF	1086.55	8.64173	3.02586	3.60351	4.15241	4.33932	4.37605	0.797077	1.27795	1.75113	1.89558	2.30984	2.59819	3.15705	3.61585	3.90656	3.95861	1.28469	1.77572	2.1364	2.34869	2.61448	4.45055	0.018303	0.003265	0.030832	0.031152	0.00936	0.010775	0.019908	0.01033	0.015001	0.01069	0.020533	0.017321	0.0021	0.003255	0.015026	0.014654	0.019252	0.021704	0.020252	0.044213	0.001564
205	215	FTYEIAPVFVL	1298.7	10.3112	3.14949	3.79539	4.63923	5.88156	6.31383	0.910376	1.38363	1.78216	1.80692	2.31164	2.65482	3.22581	4.027	4.97213	5.38344	1.38463	1.8872	2.28671	2.6639	2.94273	6.26365	0.115874	0.046122	0.048018	0.172917	0.076793	0.064362	0.062337	0.128037	0.122864	0.070502	0.083248	0.114342	0.087195	0.072418	0.237941	0.126527	0.090855	0.101812	0.199222	0.19882	0.071835
214	248	VLLEYVTLKKMREIIGWPGGSGDGIFSPGGAISNM	3692.92	8.632	4.94954	6.25335	7.67279	8.61583	10.2508	3.5328	3.91966	4.65432	5.06975	6.81194	4.68562	5.65378	7.13438	7.89982	9.6267	3.80038	4.42797	5.04134	5.75687	7.16507	20.0622	0.043981	0.044008	0.051707	0.043294	0.052491	0.025718	0.006568	0.022672	0.049097	0.038595	0.019765	0.041765	0.015208	0.0075	0.018444	0.017955	0.009762	0.024353	0.019184	0.020407	0.023961
219	248	VTLKKMREIIGWPGGSGDGIFSPGGAISNM	3075.58	7.43332	5.17209	6.26848	7.61292	8.46472	9.28051	3.75212	4.16657	4.94621	5.28043	6.95112	4.84616	5.80325	7.117	7.82285	8.75671	3.98432	4.51359	5.20101	5.90186	6.96619	16.4594	0.036585	0.056231	0.044387	0.033214	0.066428	0.078159	0.07274	0.078055	0.06712	0.120782	0.07655	0.122597	0.102388	0.180646	0.115283	0.068914	0.065655	0.136724	0.080114	0.084008	0.072371
222	248	KKMREIIGWPGGSGDGIFSPGGAISNM	2762.38	7.19214	4.94563	6.06496	7.51661	8.25493	9.00772	3.4494	3.79408	4.38288	4.94681	6.3565	4.57435	5.51031	6.79457	7.51744	8.37608	3.73407	4.21996	4.83007	5.42262	6.45373	13.7384	0.012312	0.008957	0.013706	0.025161	0.01733	0.036988	0.044867	0.00197	0.021127	0.024767	0.0514	0.043925	0.040065	0.009022	0.025021	0.028171	0.01793	0.027026	0.021617	0.041186	0.0453
253	270	IARFKMFPEVKEKGMAAL	2066.13	6.08005	2.03635	2.59885	3.72268	4.82529	5.9698	1.80843	2.15031	3.1259	4.02794	5.08177	1.67223	2.28205	2.99878	3.20056	3.76089	1.6349	2.28424	2.83205	3.06417	3.75442	8.78151	0.093632	0.088901	0.0845	0.083652	0.085306	0.105476	0.145631	0.111609	0.081025	0.088821	0.100054	0.105694	0.088518	0.092708	0.090322	0.125353	0.089053	0.097014	0.079495	0.080181	0.079922
253	273	IARFKMFPEVKEKGMAALPRL	2432.37	6.19694	2.51676	3.30387	4.5501	5.82365	7.42488	2.35038	2.8833	3.87572	5.10632	6.58676	1.91425	2.81855	3.69231	3.95912	4.56862	1.86141	2.77599	3.50782	3.81496	4.5729	10.1661	0.096244	0.100847	0.095826	0.092294	0.106282	0.098801	0.107113	0.091428	0.094587	0.105733	0.097363	0.091584	0.096747	0.089693	0.118107	0.113878	0.101032	0.227173	0.107362	0.104165	0.10525
253	275	IARFKMFPEVKEKGMAALPRLIA	2616.49	6.3656	2.77903	3.62694	4.95457	6.2984	8.00359	2.58325	3.22412	4.26398	5.67129	7.04622	2.14802	3.03274	4.03173	4.31895	4.92307	2.07786	3.03092	3.9718	4.16625	4.94909	12.3679	0.035266	0.048022	0.072241	0.1044	0.051014	0.034822	0.102139	0.035236	0.155477	0.117848	0.04294	0.03469	0.061837	0.043704	0.094109	0.055688	0.047722	0.033809	0.032817	0.016624	0.285042
257	273	KMFPEVKEKGMAALPRL	1945.08	5.85234	2.34727	3.25231	4.47649	5.67311	6.99724	2.16717	2.77486	3.83698	4.96234	6.2874	1.79546	2.67127	3.52753	3.86021	4.25879	1.65351	2.67095	3.35915	3.63443	4.36088	7.86791	0.064263	0.099502	0.044877	0.051613	0.082567	0.046297	0.044699	0.047215	0.116901	0.051743	0.081027	0.170776	0.140555	0.12061	0.101521	0.065185	0.059028	0.093339	0.091647	0.135418	0.094122
273	300	LIAFTSEHSHFSLKKGAAALGIGTDSVI	2870.54	6.6049	3.8293	4.9246	6.67899	8.60298	9.78805	2.76038	3.64342	5.29452	6.47774	7.52209	3.0777	3.53499	4.67003	5.4559	6.06725	2.74009	3.33069	4.58781	5.27051	5.34462	13.8208	0.006875	0.029241	0.01101	0.055143	0.04665	0.060413	0.024425	0.015011	0.034425	0.034231	0.049071	0.013644	0.014218	0.018536	0.044594	0.016698	0.008301	0.015402	0.021323	0.011408	0.039069
274	297	IAFTSEHSHFSLKKGAAALGIGTD	2458.27	5.93558	3.82896	4.77718	5.9358	7.12029	8.29379	2.58207	3.31753	4.35512	5.04112	6.02228	2.97408	3.56343	4.62348	5.28288	5.92219	2.77292	3.04223	4.50178	5.03873	5.2084	10.8343	0.012097	0.011509	0.005132	0.010972	0.003746	0.015456	0.041305	0.009946	0.019305	0.021068	0.055542	0.054046	0.063218	0.076656	0.066265	0.014944	0.024953	0.0128	0.017846	0.018934	0.053239
274	299	IAFTSEHSHFSLKKGAAALGIGTDSV	2644.37	6.04858	3.84742	4.8078	6.24878	7.69549	8.93169	2.64272	3.26345	4.47556	5.52906	6.45961	2.97648	3.48869	4.62295	5.30655	5.95986	2.74154	3.11013	4.50639	5.15456	5.22114	12.0128	0.036267	0.005344	0.025004	0.025126	0.053371	0.020837	0.032788	0.027513	0.021285	0.015897	0.055169	0.030854	0.020616	0.055256	0.031622	0.012113	0.0484	0.058264	0.04685	0.029902	0.013218
274	301	IAFTSEHSHFSLKKGAAALGIGTDSVIL	2870.54	6.60202	3.65341	4.81524	6.65075	8.41269	9.59549	2.65642	3.41713	5.05994	6.12375	7.25469	2.8838	3.46061	4.56202	5.24059	6.03128	2.59806	3.09172	4.52384	5.08348	5.12656	13.693	0.032783	0.020249	0.015695	0.021906	0.05279	0.017608	0.026206	0.051487	0.012941	0.059818	0.070672	0.010377	0.03214	0.032136	0.02458	0.004589	0.020268	0.011635	0.05684	0.017547	0.015942
276	301	FTSEHSHFSLKKGAAALGIGTDSVIL	2686.42	6.41892	3.77492	4.80367	6.39826	8.10567	9.67718	2.49182	3.24879	4.8587	6.18279	7.10762	2.69568	3.39656	4.4374	4.98371	5.69797	2.56711	2.99662	4.3198	4.77868	5.04644	12.5653	0.043358	0.031293	0.016102	0.037041	0.024846	0.016978	0.028546	0.000545	0.03513	0.039536	0.02997	0.018067	0.024862	0.097286	0.012342	0.013509	0.012035	0.012143	0.038763	0.021375	0.006635
277	297	TSEHSHFSLKKGAAALGIGTD	2127.08	5.49714	3.80601	4.54523	5.63299	6.69479	7.82864	2.44135	3.05452	3.99633	4.82681	5.67801	2.64224	3.29419	4.21572	4.8687	5.27355	2.56024	2.84363	3.85163	4.55548	4.82286	9.8148	0.039055	0.004071	0.000913	0.059398	0.031862	0.043722	0.011709	0.020083	0.009104	0.015624	0.039681	0.040031	0.039633	0.006123	0.043133	0.02273	0.031904	0.038359	0.029673	0.022484	0.031612
277	301	TSEHSHFSLKKGAAALGIGTDSVIL	2539.35	6.33325	3.65673	4.703	6.44463	8.06857	9.36005	2.46339	3.30506	4.82715	5.9281	7.00576	2.77471	3.39453	4.32857	5.07569	5.70831	2.5636	2.9645	4.18387	4.74326	4.92314	12.381	0.007404	0.005949	0.042734	0.069412	0.023624	0.035196	0.043539	0.002718	0.019106	0.033431	0.018094	0.011845	0.004886	0.074196	0.030197	0.012527	0.026877	0.014805	0.034062	0.041699	0.017601
300	315	ILIKCDERGKMIPSDL	1830.98	5.76818	1.53683	1.71336	2.1967	2.90733	3.42285	1.60306	1.69948	2.38037	2.99878	3.28322	1.47888	1.65926	1.95745	2.30991	2.6834	1.45724	1.68778	2.15478	2.51905	2.81984	6.39832	0.020687	0.023211	0.031462	0.005097	0.015523	0.015053	0.01903	0.024552	0.010236	0.012315	0.037486	0.00927	0.026872	0.029414	0.013916	0.00605	0.016882	0.005864	0.025184	0.013782	0.026116
302	331	IKCDERGKMIPSDLERRILEAKQKGFVPFL	3516.92	6.71676	2.4074	3.13213	4.21402	5.29044	6.50568	2.47149	3.23422	4.34015	5.37929	6.55305	2.17953	2.51411	3.51719	4.29253	4.55392	2.26768	2.57826	3.75725	4.52517	4.59988	15.8564	0.043035	0.029775	0.012833	0.029746	0.037337	0.049646	0.048217	0.056117	0.063185	0.063784	0.03837	0.00806	0.028242	0.069802	0.012989	0.022252	0.046648	0.077836	0.028391	0.044041	0.03069
302	348	IKCDERGKMIPSDLERRILEAKQKGFVPFLVSATAGTTVYGAFDPLL	5180.76	7.84105	6.85167	8.06592	10.0069	12.3563	14.4533	5.99408	7.4719	9.40938	11.055	12.3324	6.39955	6.97715	8.4497	10.381	11.1541	6.12837	6.9684	9.10562	10.2891	10.33	27.565	0.071656	0.072088	0.080963	0.065613	0.07007	0.033113	0.062612	0.021087	0.058433	0.024357	0.093671	0.07646	0.063576	0.067253	0.066087	0.069821	0.067235	0.065357	0.067724	0.065645	0.072498
303	315	KCDERGKMIPSDL	1491.73	5.72297	2.46024	2.63386	2.96689	3.61508	4.4092	2.09936	2.20053	2.31597	2.45539	2.9428	2.21843	2.42531	2.7033	3.21936	3.66827	2.09951	2.224	2.19215	2.67124	3.09622	4.97306	0.026256	0.036162	0.031745	0.037879	0.06562	0.065301	0.075055	0.095273	0.031518	0.032206	0.112655	0.034119	0.039012	0.038102	0.06325	0.062324	0.115402	0.110887	0.037022	0.048152	0.029901
307	323	RGKMIPSDLERRILEAK	2012.14	6.25182	1.2267	1.75745	2.43872	2.83665	3.20331	1.26226	1.69945	2.4801	2.84864	3.30804	1.09496	1.25313	1.89123	2.1332	2.26901	1.09418	1.24987	1.94291	2.28199	2.28686	9.3669	0.100553	0.05712	0.033311	0.035746	0.060008	0.086916	0.045493	0.057218	0.042634	0.055	0.048486	0.036049	0.048639	0.047423	0.033929	0.090873	0.092844	0.077252	0.046179	0.05053	0.04086
316	331	ERRILEAKQKGFVPFL	1931.12	6.39717	1.17767	1.72137	2.43014	2.81014	3.07349	1.29672	1.82536	2.53443	2.85731	3.21899	1.04473	1.28334	1.8568	2.2834	2.24038	1.07318	1.24915	1.97788	2.33121	2.27086	8.24598	0.006645	0.023476	0.010734	0.018708	0.015988	0.014601	0.023898	0.036036	0.023287	0.041888	0.044137	0.018793	0.017075	0.023481	0.010693	0.023352	0.007275	0.040213	0.03798	0.014374	0.015191
316	333	ERRILEAKQKGFVPFLVS	2117.22	6.2497	1.30043	1.81568	2.509	2.94724	3.24232	1.32563	1.78503	2.62407	2.87542	3.23824	1.06466	1.26619	1.90621	2.25321	2.29082	1.09886	1.25042	2.0362	2.35588	2.39209	9.7638	0.020762	0.013997	0.015744	0.006996	0.013869	0.032358	0.029495	0.0234	0.006264	0.005144	0.052113	0.016236	0.040266	0.009102	0.016839	0.045282	0.007791	0.055383	0.025531	0.020886	0.013616
316	348	ERRILEAKQKGFVPFLVSATAGTTVYGAFDPLL	3594.97	8.08193	5.66259	6.6066	8.16088	9.92921	10.9983	4.8332	5.99723	7.51385	8.4065	9.09809	5.13748	5.68199	6.91507	8.37315	8.91535	4.91833	5.80154	7.08232	8.06772	8.07629	19.9742	0.018213	0.021102	0.015536	0.027013	0.02043	0.015044	0.022045	0.011461	0.026488	0.012131	0.029239	0.019631	0.034897	0.017906	0.013283	0.020909	0.022744	0.053757	0.027381	0.043738	0.040116
332	348	VSATAGTTVYGAFDPLL	1682.86	8.682	4.06363	4.4192	5.24481	6.20259	6.96845	3.34497	4.02834	4.81759	5.12756	5.14076	4.025	4.20739	4.75818	5.73779	6.06342	3.70566	4.25572	4.87951	5.25537	5.35895	8.65966	0.059008	0.032879	0.017907	0.033544	0.016324	0.031168	0.039423	0.015827	0.019458	0.012648	0.073139	0.021751	0.025382	0.002634	0.018312	0.042884	0.026528	0.037712	0.040193	0.014981	0.025379
334	348	ATAGTTVYGAFDPLL	1496.76	8.67183	3.71722	4.09234	4.81733	5.97276	6.46122	3.04892	3.7581	4.42305	4.72441	4.77769	3.65103	3.80655	4.41606	5.24742	5.65359	3.36068	3.87261	4.42318	4.88982	4.93579	7.30903	0.027799	0.038549	0.018629	0.029608	0.020132	0.027412	0.011643	0.003698	0.02184	0.026928	0.007028	0.007277	0.01279	0.016836	0.016704	0.026892	0.037074	0.002887	0.021214	0.024313	0.029587
342	348	GAFDPLL	732.393	8.14528	1.20356	1.29842	1.52943	2.04383	2.2613	1.20541	1.27865	1.5536	1.94139	2.04763	1.15446	1.23194	1.45812	1.83265	1.97161	1.1767	1.25721	1.47811	1.91633	2.01411	2.35542	0.014193	0.043133	0.003966	0.010838	0.005529	0.010863	0.02313	0.003096	0.02906	0.017502	0.005156	0.032503	0.003199	0.01369	0.01602	0.015637	0.025078	0.03502	0.013622	0.016989	0.020139
349	361	AVADICKKYKIWM	1568.83	6.65547	0.585159	1.11117	2.73619	3.64317	4.83815	0.55574	1.09037	2.80342	3.42801	4.696	0.801001	1.39498	2.923	3.62198	4.79255	0.604397	1.23681	2.8199	3.59532	4.81875	7.27537	0.105911	0.105306	0.131817	0.18383	0.136792	0.090296	0.106906	0.132962	0.166703	0.186257	0.095659	0.100786	0.152498	0.161133	0.175394	0.075171	0.108355	0.098528	0.169495	0.20177	0.242709
349	372	AVADICKKYKIWMHVDAAWGGGLL	2645.37	7.64831	1.72218	2.67245	4.95585	6.61434	8.45032	1.27816	1.92538	3.7691	4.82099	6.61329	1.75623	2.62945	4.89171	6.01942	7.83448	1.66772	2.28577	4.32934	5.28758	6.83237	13.2046	0.033698	0.066476	0.035874	0.081887	0.083376	0.051389	0.115179	0.062011	0.025963	0.035806	0.093392	0.059046	0.058081	0.114856	0.106411	0.066992	0.064851	0.052001	0.077815	0.116849	0.022783
350	372	VADICKKYKIWMHVDAAWGGGLL	2574.34	7.40859	1.72046	2.74635	4.83876	6.19682	8.07591	1.43545	1.97729	3.82152	4.80958	6.38337	1.7026	2.51853	4.84933	5.92393	7.43264	1.62763	2.36413	4.42462	5.16717	6.52577	12.3092	0.047493	0.023672	0.021406	0.014085	0.031283	0.012666	0.078652	0.046962	0.04118	0.031773	0.102914	0.027652	0.129027	0.046581	0.047655	0.012894	0.008158	0.010941	0.015005	0.080787	0.023396
362	372	HVDAAWGGGLL	1095.56	7.32676	1.11377	1.49314	2.21152	2.81977	3.42881	0.805788	0.859015	1.03888	1.43976	1.77056	1.03447	1.29271	1.95019	2.42674	3.05514	1.0012	1.08837	1.46403	1.76321	1.99814	4.95518	0.042815	0.066981	0.079304	0.067509	0.030532	0.065333	0.053398	0.119957	0.062964	0.053674	0.057753	0.051196	0.079547	0.049348	0.052975	0.055549	0.091026	0.039503	0.0305	0.050938	0.030594
373	404	MSRKHKWKLSGVERANSVTWNPHKMMGVPLQC	3735.9	5.66408	6.62861	7.81322	9.0274	9.6654	10.0897	2.96729	3.58094	5.83422	7.72709	9.1756	5.59394	6.89196	8.12126	8.78585	9.43408	3.01364	3.70294	5.84527	7.48042	8.66986	14.5122	0.024402	0.034009	0.018861	0.018558	0.019898	0.031087	0.109295	0.000497	0.025146	0.003685	0.059526	0.033736	0.04272	0.01313	0.035047	0.004218	0.043407	0.078036	0.031315	0.045169	0.039568
373	407	MSRKHKWKLSGVERANSVTWNPHKMMGVPLQCSAL	4007.05	5.97306	6.98345	8.24692	10.061	11.0342	11.6408	2.93975	3.64766	6.06141	8.07688	9.57259	6.07397	7.48388	9.3097	10.1195	10.9335	3.32227	4.01806	6.32418	8.12911	9.15955	16.487	0.038004	0.015934	0.043705	0.006786	0.021148	0.081937	0.049196	0.022003	0.061868	0.035739	0.023541	0.043923	0.021234	0.052396	0.042655	0.051099	0.032607	0.026592	0.037917	0.035168	0.043651
378	407	KWKLSGVERANSVTWNPHKMMGVPLQCSAL	3367.72	7.82413	5.18342	6.25742	7.62169	8.53685	9.55836	3.73768	4.09765	4.79845	5.13181	6.77425	4.88689	5.95555	7.22883	7.9837	9.03293	3.89967	4.4449	5.0802	5.7441	6.99795	18.6141	0.096335	0.032182	0.048752	0.051438	0.036076	0.038091	0.064646	0.051118	0.039206	0.05001	0.037688	0.024249	0.026253	0.05598	0.060554	0.071597	0.023781	0.07441	0.034075	0.051978	0.044982
382	396	SGVERANSVTWNPHK	1681.84	6.56255	2.74295	3.5048	4.42534	5.14232	6.07688	1.21328	1.38578	2.09917	2.39079	3.04777	2.55512	3.13579	4.03449	4.56304	5.44939	1.55662	1.94422	2.54409	2.90664	3.64859	7.0117	0.038326	0.024923	0.013965	0.023044	0.01161	0.024003	0.031926	0.018378	0.027035	0.008454	0.022183	0.04433	0.01075	0.014172	0.028314	0.054756	0.012237	0.060019	0.013344	0.034122	0.008084
407	426	LLVREEGLMQNCNQMHASYL	2349.11	6.59407	9.91657	10.7456	11.1483	11.3545	11.5127	7.81672	9.30551	11.0432	10.9586	11.0213	9.54173	10.1699	10.589	10.7459	10.861	7.95541	9.46718	10.2883	10.4985	10.7874	11.7139	0.046929	0.042257	0.019957	0.046266	0.034519	0.006408	0.015137	1.05e-05	0.037606	0.004377	0.03703	0.044202	0.030603	0.047297	0.032446	0.052707	0.002416	0.047449	0.065061	0.04288	0.055748
408	425	LVREEGLMQNCNQMHASY	2122.95	5.77981	9.38405	10.0741	10.2433	10.463	10.5355	7.18887	8.63457	10.2933	10.27	10.2994	8.94663	9.68016	10.0267	9.98432	10.08	7.44336	8.77037	9.71492	9.76934	10.0223	10.5392	0.020848	0.047745	0.020373	0.024028	0.022818	0.035744	0.02815	0.04251	0.020998	0.03658	0.028959	0.012079	0.023417	0.057624	0.018591	0.050663	0.036024	0.046691	0.015741	0.012655	0.050377
408	426	LVREEGLMQNCNQMHASYL	2236.03	6.36432	9.56157	10.4121	10.7245	10.7731	10.8345	7.47498	8.89433	10.3585	10.3438	10.3845	9.02163	9.68156	10.0303	10.1672	10.1952	7.51982	8.90919	9.90987	10.0387	10.2433	10.8822	0.146799	0.140477	0.149664	0.143043	0.140863	0.140118	0.144213	0.145264	0.14731	0.14017	0.141771	0.146734	0.142223	0.164785	0.150604	0.149996	0.142358	0.142124	0.145194	0.142074	0.130068
409	426	VREEGLMQNCNQMHASYL	2122.95	6.25034	9.66303	10.3748	10.5296	10.5724	10.5758	7.35666	8.87529	10.3357	10.1696	10.2486	9.0433	9.6477	9.87562	9.78944	9.76985	7.66139	9.05763	9.85597	9.94565	9.98065	10.5937	0.024467	0.009101	0.021532	0.032041	0.017665	0.027514	0.02159	0.004041	0.036734	0.023383	0.015421	0.018794	0.023055	0.033999	0.037215	0.052885	0.024272	0.017771	0.016094	0.032435	0.014122
426	456	LFQQDKHYDLSYDTGDKALQCGRHVDVFKLW	3725.82	7.09918	10.3888	11.2114	12.051	12.1549	12.8468	5.8315	7.3787	9.53445	9.92277	10.9186	9.41562	10.0812	11.0106	11.5629	11.9362	5.368	7.02872	8.9027	9.62453	10.6141	14.3481	0.008039	0.015091	0.011491	0.023344	0.009154	0.007073	0.008313	0.021773	0.028378	0.009607	0.010683	0.054396	0.035617	0.022795	0.036521	0.009194	0.016687	0.038922	0.021073	0.022153	0.041255
427	453	FQQDKHYDLSYDTGDKALQCGRHVDVF	3185.47	5.79344	11.345	11.9184	12.6846	12.7641	12.8585	6.43317	8.18934	10.4086	10.83	11.7043	10.0974	10.7242	11.8334	11.9886	12.1557	5.90442	7.65182	9.43207	10.3172	11.3207	12.9022	0.02498	0.019005	0.043967	0.014545	0.028373	0.016859	0.041448	0.016681	0.016234	0.026113	0.046301	0.06543	0.021908	0.051593	0.021667	0.020095	0.02987	0.043522	0.032149	0.019612	0.052138
427	455	FQQDKHYDLSYDTGDKALQCGRHVDVFKL	3426.65	6.03465	11.2333	12.1459	12.7384	13.118	13.2333	6.48961	8.03948	10.2039	10.9159	11.6245	10.2943	10.9995	11.9032	12.1478	12.3084	5.93271	7.35122	9.24185	10.1967	11.2851	13.4662	0.052242	0.014284	0.013122	0.034686	0.055161	0.006357	0.022069	0.007941	0.007609	0.01131	0.009524	0.022572	0.043092	0.014734	0.009714	0.057263	0.068704	0.028391	0.029228	0.015588	0.022566
458	476	MWRAKGTTGFEAHVDKCLE	2179.04	5.59172	1.47214	2.22739	3.62954	4.71349	6.39445	1.31896	1.5239	2.00728	2.73937	3.93445	1.58124	2.35572	3.62025	4.72184	6.04629	1.48349	1.8498	2.41583	3.23782	4.28147	9.37901	0.045008	0.049636	0.083537	0.012825	0.062136	0.053566	0.071109	0.054945	0.032264	0.024006	0.054991	0.0613	0.05916	0.06157	0.050258	0.01957	0.04857	0.039902	0.054731	0.015897	0.023004
465	487	TGFEAHVDKCLELAEYLYNIIKN	2683.34	7.64707	1.80793	2.84414	5.08231	6.58912	8.5405	1.33266	1.96138	3.9059	4.84424	6.71315	1.89654	2.64351	5.0575	6.2193	7.80544	1.78619	2.56879	4.50036	5.53632	7.02981	13.2639	0.007501	0.024873	0.004544	0.031702	0.022088	0.054708	0.050497	0.033441	0.058635	0.026737	0.014728	0.01055	0.030994	0.016433	0.021183	0.015104	0.025127	0.080746	0.019903	0.008937	0.021136
478	506	AEYLYNIIKNREGYEMVFDGKPQHTNVCF	3478.66	6.96643	5.5612	6.12286	7.63656	9.05611	11.0612	4.97755	5.56585	6.30988	6.84495	7.77584	5.43115	5.91783	6.88733	8.2467	9.33066	5.0512	5.71848	6.02459	6.9038	8.11434	16.7758	0.02074	0.041936	0.008888	0.02592	0.012612	0.010499	0.018871	0.019851	0.039975	0.018828	0.01789	0.045603	0.012394	0.015878	0.029597	0.046133	0.025276	0.031866	0.0633	0.009163	0.03637
480	492	YLYNIIKNREGYE	1674.85	6.00914	2.15782	2.42977	2.80866	2.94857	3.65612	2.07216	2.27771	2.69822	2.64765	2.77514	2.129	2.33054	2.66934	2.81493	3.05282	2.16774	2.3762	2.70154	2.78952	2.86274	7.48567	0.026838	0.037152	0.03123	0.025418	0.042272	0.051472	0.046007	0.026519	0.024365	0.030015	0.054591	0.022216	0.02874	0.027777	0.015538	0.034402	0.04303	0.030255	0.017122	0.043792	0.048301
482	493	YNIIKNREGYEM	1529.74	5.46696	2.56911	2.96471	3.21689	3.3664	3.96643	2.23362	2.74662	3.26945	3.2011	3.26354	2.571	2.80346	3.12467	3.19342	3.46357	2.6074	2.99031	3.15479	3.21045	3.2721	6.7047	0.038067	0.022807	0.029169	0.079425	0.039137	0.037201	0.057016	0.073216	0.049742	0.033708	0.051095	0.040018	0.041861	0.040808	0.047009	0.045929	0.051648	0.045432	0.050732	0.035052	0.091123
482	506	YNIIKNREGYEMVFDGKPQHTNVCF	3002.43	6.18147	5.18583	5.77738	7.03551	8.55255	10.2957	4.53758	5.12331	5.9649	6.20551	7.40127	5.03811	5.34944	6.48754	7.80191	8.80186	4.80225	5.28771	5.6992	6.53181	7.58574	13.5289	0.085332	0.089578	0.084484	0.091413	0.100093	0.098125	0.114347	0.158188	0.114975	0.099226	0.106852	0.098367	0.100312	0.108032	0.103892	0.105123	0.099556	0.101403	0.096794	0.101599	0.102733
493	506	MVFDGKPQHTNVCF	1622.75	6.14386	2.58775	2.89793	3.5176	4.41504	5.20792	2.26295	2.41492	2.62344	3.03458	3.89323	2.4479	2.62303	3.10997	4.016	4.64002	2.42797	2.50293	2.72291	3.12785	3.96027	5.85288	0.046478	0.023684	0.030806	0.027516	0.012442	0.013596	0.004819	0.026727	0.031735	0.023918	0.004342	0.022349	0.034713	0.017744	0.026828	0.034764	0.020853	0.008577	0.027221	0.016442	0.026582
507	513	WYIPPSL	875.466	8.06347	0.948291	1.24058	1.28642	1.33234	1.5153	0.764825	1.11627	1.23884	1.2738	1.22574	0.956418	1.21599	1.24534	1.31778	1.31883	0.886732	1.18335	1.25606	1.27968	1.28902	2.08136	0.016538	0.018267	0.018736	0.022695	0.012232	0.015437	0.00802	0.019828	0.020688	0.010199	0.012196	0.000776	0.023131	0.01235	0.013188	0.062241	0.009549	0.024599	0.021821	0.024144	0.011424
507	520	WYIPPSLRTLEDNE	1732.85	7.34189	6.14402	6.80305	6.78747	6.80592	6.97529	5.56853	6.29658	6.55307	6.51927	6.56068	5.75229	6.39189	6.46926	6.51659	6.52733	5.65547	6.32294	6.37127	6.42605	6.52727	7.30519	0.040587	0.037235	0.023277	0.008007	0.017657	0.041387	0.020715	0.003066	0.013395	0.038574	0.016313	0.009113	0.016093	0.023114	0.006412	0.027264	0.027875	0.02196	0.027745	0.015621	0.043976
507	526	WYIPPSLRTLEDNEERMSRL	2505.26	7.35042	10.287	11.3181	11.7227	11.7263	11.8275	9.20634	10.4097	11.1298	11.2072	11.1905	9.69323	10.6753	11.0701	11.0772	11.0464	9.39673	10.4231	10.7565	11.0241	11.0086	11.7694	0.079926	0.087213	0.101327	0.08845	0.08096	0.061512	0.064086	0.061859	0.07287	0.064785	0.076966	0.080415	0.083051	0.092793	0.084373	0.071077	0.08373	0.069655	0.077543	0.070355	0.073289
514	539	RTLEDNEERMSRLSKVAPVIKARMME	3089.6	5.56335	10.0282	12.7889	15.9654	16.0851	16.033	6.99985	7.63166	8.29018	8.66405	9.18345	9.00715	10.7028	13.8246	14.359	14.5932	7.18711	7.89562	8.29827	8.73089	9.26699	16.1091	0.064951	0.074723	0.043769	0.044781	0.056046	0.049275	0.052263	0.022449	0.03291	0.07342	0.049653	0.052504	0.057093	0.040984	0.036226	0.024006	0.0502	0.042135	0.042636	0.037999	0.076023
538	544	MEYGTTM	832.322	5.74514	3.16711	3.25682	3.27271	3.24583	3.27059	0.520169	0.546857	0.966249	1.65051	2.03769	2.94465	2.96989	2.9955	2.965	3.01498	0.989589	1.04919	1.44819	1.9538	2.29758	3.4165	0.023952	0.022423	0.020821	0.003593	0.009138	0.002814	0.025019	0.009348	0.007712	0.032011	0.023753	0.020815	0.009609	0.008903	0.02015	0.018613	0.001144	0.053653	0.016091	0.013392	0.009924
545	556	VSYQPLGDKVNF	1366.7	6.43612	4.04885	4.74345	5.50117	5.75248	5.76732	1.40068	1.99458	3.11851	3.82885	4.2375	3.16559	3.98663	4.8735	5.2236	5.35931	1.99027	2.46077	3.53435	4.14089	4.487	5.84551	0.11944	0.125103	0.117339	0.117065	0.115723	0.12447	0.121422	0.122336	0.117658	0.116636	0.112678	0.119324	0.117997	0.116118	0.113487	0.14602	0.132712	0.125202	0.11615	0.132798	0.117943
549	556	PLGDKVNF	889.478	6.44019	2.02	2.35207	2.56246	2.62981	2.68466	0.746164	1.01587	1.47413	1.91089	2.05025	1.57473	1.84606	2.29854	2.48304	2.55304	0.906508	1.18572	1.73599	2.0775	2.22858	3.02312	0.015159	0.022425	0.023241	0.030243	0.014818	0.016498	0.009263	0.008321	0.031313	0.011337	0.038004	0.023255	0.012997	0.007358	0.008894	0.022749	0.017613	0.034137	0.036655	0.024445	0.004134
557	573	FRMVISNPAATHQDIDF	1961.95	6.56581	2.90739	3.60789	4.63792	5.44053	6.66994	1.245	1.46154	2.30397	2.53366	3.61007	2.72396	3.43524	4.26452	5.0085	6.02651	1.73449	2.05457	2.80415	3.2214	4.07916	8.13781	0.050563	0.058501	0.032398	0.050011	0.124625	0.047708	0.045718	0.045636	0.040835	0.052889	0.05219	0.064778	0.054761	0.05717	0.078037	0.11769	0.031933	0.029984	0.029615	0.067799	0.036773
557	574	FRMVISNPAATHQDIDFL	2075.04	7.14611	2.92731	3.71498	4.67903	5.60131	7.0162	1.21412	1.55007	2.17168	2.49733	3.31284	2.64446	3.43868	4.31967	4.96147	6.06844	1.68991	2.01921	2.73161	3.19762	4.12129	8.82154	0.074933	0.086515	0.07949	0.078724	0.071094	0.075601	0.074406	0.082372	0.067297	0.067307	0.086781	0.086417	0.084642	0.109104	0.08898	0.112855	0.086974	0.131497	0.097	0.109304	0.088492
560	573	VISNPAATHQDIDF	1527.74	6.09889	3.25762	3.56433	4.26462	4.98831	5.68746	1.46922	1.74533	2.38624	2.93851	3.81501	2.91758	3.29902	4.06548	4.6073	5.45189	1.80546	2.19074	2.84471	3.23982	3.93331	6.15189	0.021802	0.017815	0.032569	0.044593	0.033605	0.013394	0.015376	0.035818	0.033972	0.024475	0.012949	0.011229	0.033884	0.021189	0.027052	0.05797	0.017436	0.026764	0.011876	0.036484	0.027447
564	573	PAATHQDIDF	1114.52	6.56306	1.92545	2.20038	2.83054	3.17454	3.63848	0.93511	1.12632	1.4028	1.68137	2.18256	1.77414	2.04925	2.44965	2.85612	3.33895	1.20797	1.45454	1.74522	2.13609	2.47827	4.40616	0.004734	0.013505	0.013231	0.018016	0.016721	0.010448	0.016653	0.022488	0.034129	0.0329	0.017991	0.022638	0.024303	0.0234	0.024777	0.022273	0.02828	0.034719	0.010831	0.042679	0.04034
